# Reliability of Mismatch Negativity Event-Related Potentials in a Multisite, Traveling Subjects Study

**DOI:** 10.1101/768408

**Authors:** Brian J. Roach, Ricardo E. Carrión, Holly K. Hamilton, Peter Bachman, Aysenil Belger, Erica Duncan, Jason Johannesen, Gregory A. Light, Margaret Niznikiewicz, Jean Addington, Carrie E. Bearden, Kristin S. Cadenhead, Tyrone D. Cannon, Barbara A. Cornblatt, Thomas H. McGlashan, Diana O. Perkins, Larry Seidman, Ming Tsuang, Elaine F. Walker, Scott W. Woods, Daniel H. Mathalon

**Author notes:** Address for correspondence: Daniel H. Mathalon, Ph.D., M.D., San Francisco VA Healthcare System/ Psychiatry Service (116D), 4150 Clement Street, San Francisco, CA 94121. Indicates shared first authorship (Brian J. Roach, Ricardo E. Carrión).

## Abstract

**Objective:** Mismatch negativity (MMN) is an auditory event-related potential (ERP) used to study schizophrenia and psychosis risk. MMN reliability from a multisite, traveling subjects study was compared using different ERP referencing, averaging, and scoring techniques.

**Methods:** Reliability of frequency, duration, and double (frequency+duration) MMN was determined from eight traveling subjects, tested on two occasions at eight EEG laboratory sites. Deviant-specific variance components were estimated for MMN peak amplitude and latency measures using different ERP processing methods. Generalizability (G) coefficients were calculated using two-facet (site, occasion), fully-crossed models and single-facet (occasion) models within each laboratory to assess MMN reliability.

**Results:** G-coefficients calculated from two-facet models indicated fair (0.4<G<=0.6) duration MMN reliability at electrode Fz, but poor (G<0.4) double and frequency MMN reliability. Single-facet G-coefficients averaged across laboratory resulted in improved reliability (G>0.5). Reliability of MMN amplitude was greater than latency, and reliability with mastoid referencing significantly outperformed nose-referencing.

**Conclusions:** EEG preprocessing methods have a significant impact on the reliability of MMN amplitude. Within site MMN reliability can be excellent, consistent with prior single site studies.

**Significance:** With standardized data collection and ERP processing, MMN can be reliably obtained in multisite studies, providing larger samples sizes within rare patient groups.
