## Supplemental Table 1 for "Reliability of Mismatch Negativity Event-Related Potentials in a Multisite, Traveling Subjects Study"

### Sheet: Sheet1
Reference	Deviant	electrode	Peak(s)	Peak(t)	Mean(s)	Mean(t)	Window(s)	Windows(t)	Latency(s)	Latency(t)
mastoids	DBL	AF3	0.320823	0.264273	0.339379	0.277192	0.332913	0.26991	0.043194	0.061277
mastoids	DBL	AF4	0.295727	0.233189	0.316729	0.249034	0.323966	0.225299	0.059679	0.092614
mastoids	DBL	C3	0.412037	0.38545	0.417669	0.391065	0.438007	0.409327	0.253825	0.191923
mastoids	DBL	C4	0.450075	0.411154	0.449863	0.408791	0.383455	0.354009	0.243571	0.258132
mastoids	DBL	CP1	0.39907	0.355439	0.396345	0.353728	0.36587	0.326823	0.310622	0.224304
mastoids	DBL	CP2	0.398616	0.341455	0.393486	0.336509	0.313348	0.275262	0.23884	0.262131
mastoids	DBL	CP5	0.509076	0.466281	0.506812	0.463283	0.462964	0.437804	0.25302	0.209737
mastoids	DBL	CP6	0.428331	0.411563	0.419685	0.401564	0.344195	0.29161	0.067949	0.061067
mastoids	DBL	Cz	0.321678	0.272116	0.328136	0.279308	0.358136	0.309802	0.191903	0.134121
mastoids	DBL	F3	0.270131	0.246156	0.290925	0.26522	0.321897	0.294987	0.096138	0.080312
mastoids	DBL	F4	0.320683	0.277705	0.340053	0.296495	0.364795	0.29835	0.105673	.
mastoids	DBL	F7	0.307447	0.273296	0.311003	0.274151	0.273052	0.233102	0.083962	0.065112
mastoids	DBL	F8	0.242677	0.197614	0.244744	0.196756	0.206705	0.140145	0.116626	0.109728
mastoids	DBL	FC1	0.326769	0.314639	0.339395	0.326967	0.408062	0.401042	0.182785	0.20472
mastoids	DBL	FC2	0.30588	0.27776	0.324013	0.294653	0.409095	0.37929	0.133122	0.177202
mastoids	DBL	FC5	0.375179	0.349125	0.38785	0.360647	0.426217	0.383748	0.275831	0.225839
mastoids	DBL	FC6	0.301752	0.291929	0.304952	0.293624	0.279994	0.258934	0.072815	0.076254
mastoids	DBL	Fp1	0.285729	0.25571	0.303113	0.265703	0.255598	0.240249	0.026576	0.022346
mastoids	DBL	Fp2	0.214738	0.159956	0.215348	0.163199	0.203625	0.128199	0.024166	0.133289
mastoids	DBL	Fz	0.289037	0.274975	0.308448	0.292942	0.387726	0.366832	0.098451	0.102572
mastoids	DBL	O1	0.197592	0.189623	0.189884	0.178678	0.109201	0.085797	0.153841	0.274182
mastoids	DBL	O2	0.289442	0.277882	0.275327	0.263858	0.1841	0.170479	0.145268	0.083737
mastoids	DBL	Oz	0.146199	0.136458	0.144128	0.127154	0.123703	0.084677	0.267965	0.151298
mastoids	DBL	P3	0.412827	0.378047	0.405556	0.367793	0.324002	0.28863	0.277556	0.263583
mastoids	DBL	P4	0.429076	0.364642	0.418417	0.352199	0.273441	0.237228	0.142973	0.131173
mastoids	DBL	P7	0.432658	0.397985	0.426244	0.388618	0.202758	0.202075	0.384498	0.326925
mastoids	DBL	P8	0.388626	0.351221	0.3866	0.343693	0.271928	0.225504	0.118981	0.132087
mastoids	DBL	PO3	0.247902	0.256778	0.233561	0.237485	0.133119	0.116838	0.277668	0.301358
mastoids	DBL	PO4	0.337537	0.319073	0.315985	0.297652	0.142857	0.128654	0.134899	0.119776
mastoids	DBL	Pz	0.405811	0.346781	0.396627	0.334073	0.311572	0.268748	0.34997	0.240596
mastoids	DBL	T7	0.501794	0.485614	0.503162	0.483363	0.431295	0.43515	0.021193	0.022888
mastoids	DBL	T8	0.434845	0.404605	0.428082	0.397802	0.376309	0.340205	0	0
mastoids	DUR	AF3	0.397375	0.401657	0.420912	0.422342	0.317191	0.338676	0.155621	0.14885
mastoids	DUR	AF4	0.255189	0.285369	0.272427	0.29922	0.171013	0.186854	0.105705	0.165008
mastoids	DUR	C3	0.65405	0.650997	0.661481	0.654739	0.553875	0.546042	0.255736	0.297528
mastoids	DUR	C4	0.466872	0.498447	0.470465	0.504314	0.267132	0.309141	0.137829	0.248474
mastoids	DUR	CP1	0.634866	0.624346	0.640299	0.629206	0.525448	0.507322	0.216117	0.232838
mastoids	DUR	CP2	0.555748	0.575147	0.5604	0.580319	0.386309	0.390121	0.153977	0.16155
mastoids	DUR	CP5	0.641638	0.608826	0.637871	0.60187	0.602723	0.555822	0.334949	0.387523
mastoids	DUR	CP6	0.394897	0.406682	0.388418	0.403227	0.246498	0.220619	0.16581	0.266493
mastoids	DUR	Cz	0.608444	0.623498	0.620218	0.633937	0.490279	0.510821	0.117655	0.215422
mastoids	DUR	F3	0.433688	0.47555	0.451603	0.489831	0.408696	0.452336	0.21009	0.191545
mastoids	DUR	F4	0.251962	0.278937	0.275844	0.305536	0.26894	0.295009	0.08051	0.187331
mastoids	DUR	F7	0.343573	0.329802	0.350933	0.33466	0.256896	0.191637	0.094806	0.10803
mastoids	DUR	F8	0.321044	0.328309	0.32112	0.323301	0.179158	0.182873	0.08566	0.085463
mastoids	DUR	FC1	0.548831	0.558534	0.565861	0.575166	0.528143	0.538398	0.134932	0.127625
mastoids	DUR	FC2	0.511085	0.530438	0.530251	0.548122	0.45875	0.482005	0.149354	0.239144
mastoids	DUR	FC5	0.500618	0.485233	0.509982	0.497272	0.467779	0.441859	0.164537	0.201394
mastoids	DUR	FC6	0.422039	0.403914	0.421048	0.408992	0.130343	0.137153	0.122432	0.174689
mastoids	DUR	Fp1	0.269841	0.287075	0.281075	0.299112	0.116807	0.139943	0.084588	0.139922
mastoids	DUR	Fp2	0.300416	0.294853	0.301778	0.301297	0.128502	0.138051	0.114351	0.102264
mastoids	DUR	Fz	0.443054	0.468678	0.463409	0.486584	0.451667	0.491745	0.147886	0.199016
mastoids	DUR	O1	0.456056	0.41884	0.453865	0.408992	0.362587	0.278887	0.032523	0.141887
mastoids	DUR	O2	0.481203	0.432369	0.467966	0.422457	0.308695	0.258888	0.011165	0.090114
mastoids	DUR	Oz	0.517702	0.484368	0.506733	0.473783	0.335423	0.295158	0.130156	0.168876
mastoids	DUR	P3	0.640647	0.596841	0.632832	0.588841	0.555534	0.520824	0.309241	0.342184
mastoids	DUR	P4	0.548124	0.538685	0.539055	0.527545	0.388347	0.367299	0.076115	0.134583
mastoids	DUR	P7	0.517282	0.464001	0.510309	0.453955	0.464738	0.39996	0.162941	0.168629
mastoids	DUR	P8	0.41591	0.391901	0.405009	0.386193	0.322982	0.303055	0.138854	0.148456
mastoids	DUR	PO3	0.532733	0.483644	0.525211	0.473799	0.412466	0.366157	0.114121	0.1875
mastoids	DUR	PO4	0.526588	0.508979	0.513171	0.496632	0.312634	0.303403	0.105702	0.150935
mastoids	DUR	Pz	0.576429	0.574168	0.57653	0.577649	0.433941	0.418928	0.128826	0.258339
mastoids	DUR	T7	0.470678	0.408795	0.461653	0.387003	0.35099	0.25947	0.287062	0.284448
mastoids	DUR	T8	0.521605	0.480274	0.549058	0.509022	0.177465	0.159787	0.094015	4.201e-09
mastoids	FRQ	AF3	0.159686	0.166211	0.158719	0.159089	0.051152	0.028603	0.111675	0.050047
mastoids	FRQ	AF4	0.235362	0.262091	0.235253	0.255004	0.049335	0.055085	0.056015	0.047451
mastoids	FRQ	C3	0.275832	0.296778	0.276858	0.299316	0.255955	0.262488	0.256464	0.308407
mastoids	FRQ	C4	0.285115	0.339845	0.276693	0.329011	0.210403	0.216361	0.196018	0.161054
mastoids	FRQ	CP1	0.22576	0.244013	0.227927	0.247487	0.210245	.	0.137804	0.116604
mastoids	FRQ	CP2	0.201968	0.237373	0.192063	0.228439	0.14425	0.170863	0.165403	0.13193
mastoids	FRQ	CP5	0.430574	0.444346	0.43256	0.44962	0.376456	0.389395	0.176699	0.132764
mastoids	FRQ	CP6	0.263791	0.272941	0.250515	0.266498	0.143779	0.146398	0.097581	0.007479
mastoids	FRQ	Cz	0.248687	0.294098	0.248957	0.294648	0.213714	0.230598	0.295927	0.233389
mastoids	FRQ	F3	0.11779	0.223408	0.111863	0.221816	0.061913	0.062939	0.064754	0.049653
mastoids	FRQ	F4	0.240217	0.301928	0.237079	0.296879	0.127725	0.126782	0.09409	0.021887
mastoids	FRQ	F7	0.086193	0.111218	0.083489	0.106914	0.045906	0.018615	0.005063	0.066261
mastoids	FRQ	F8	0.291055	0.275973	0.280372	0.259905	0.175787	0.115192	0.082873	0.152482
mastoids	FRQ	FC1	0.208536	0.264493	0.212259	0.267629	0.194302	0.204252	0.10799	0.188453
mastoids	FRQ	FC2	0.257096	0.301038	0.257	0.300982	0.222815	0.226196	0.092505	0.07448
mastoids	FRQ	FC5	0.2924	0.339049	0.293166	0.337536	0.185668	0.194499	0.147129	.
mastoids	FRQ	FC6	0.270621	0.300607	0.256184	0.286491	0.16684	0.164135	0.075373	0.051014
mastoids	FRQ	Fp1	0.099096	0.143363	0.094047	0.136656	0.003187	0.005182	0.069526	0.122075
mastoids	FRQ	Fp2	0.133994	0.129583	0.12896	0.118994	0.005658	0.006101	0.112591	0.09222
mastoids	FRQ	Fz	0.327066	0.373841	0.328585	0.374964	0.196557	0.21977	0.065866	0.078488
mastoids	FRQ	O1	0.317709	0.298323	0.30902	0.28725	0.06664	0.084242	0.162681	0.063472
mastoids	FRQ	O2	0.188386	0.182667	0.178333	0.166334	0.032184	0.047073	0.115711	0.041241
mastoids	FRQ	Oz	0.250953	0.231625	0.240986	0.217533	0.040369	0.010446	0.106284	0.07701
mastoids	FRQ	P3	0.289252	0.272604	0.284792	0.270415	0.162137	0.162288	0.05263	0.070772
mastoids	FRQ	P4	0.232444	0.241248	0.220738	0.231547	0.131534	0.125692	0.000123	0.021244
mastoids	FRQ	P7	0.402168	0.384496	0.398621	0.382179	0.233676	0.251513	0.255155	0.190594
mastoids	FRQ	P8	0.318233	0.301172	0.314262	0.290689	0.161494	0.133845	0.091381	0.181706
mastoids	FRQ	PO3	0.292701	0.279714	0.276596	0.266427	0.091347	0.09523	0.048983	0.111427
mastoids	FRQ	PO4	0.24388	0.26933	0.225465	0.257477	0.070506	0.071023	0.069533	0.034488
mastoids	FRQ	Pz	0.1966	0.22891	0.189271	0.222854	0.108218	0.110311	0.117711	0.104759
mastoids	FRQ	T7	0.427449	0.43605	0.435261	0.445832	0.258407	0.251586	0.064717	0.043183
mastoids	FRQ	T8	0.495481	0.5443	0.485366	0.524247	0.385197	0.36967	0	0
nose	DBL	AF3	0.098407	0.061494	0.101889	0.06483	0.026281	0.007584	0.067945	0.066349
nose	DUR	AF3	0.30264	0.203316	0.299973	0.19435	0.245284	0.104721	0.056405	0.066434
nose	FRQ	AF3	0.0513	0.098461	0.056229	0.104267	0.052229	0.040159	0.160679	0.12799
nose	DBL	AF4	0.152856	0.110883	0.162808	0.117233	0.052332	9e-05	0.076816	0.111823
nose	DUR	AF4	0.228198	0.16373	0.223206	0.152908	0.108843	0.034194	0.21705	0.194207
nose	FRQ	AF4	0.126302	0.149467	0.125157	0.148679	0	0.003714	0.075964	0.07947
nose	DBL	C3	0.272399	0.271362	0.266895	.	0.241158	0.219808	0.20131	0.264325
nose	DUR	C3	0.533558	0.447427	0.531232	0.436833	0.452703	0.303752	0.341825	0.42272
nose	FRQ	C3	0.250923	0.306118	0.248593	0.307775	0.237473	0.233225	0.094033	0.113313
nose	DBL	C4	0.350689	0.320248	0.334154	0.304897	0.21434	0.204044	0.284616	0.316092
nose	DUR	C4	0.345599	0.272144	0.338232	0.263163	0.214222	0.138037	0.228108	0.17931
nose	FRQ	C4	0.262523	0.305183	0.24653	0.291561	0.123313	0.130136	0.056792	0.093364
nose	DBL	CP1	0.289727	0.297938	0.273622	0.284139	0.220173	0.210207	0.315469	0.256461
nose	DUR	CP1	0.508844	0.416784	0.501175	0.404173	0.41424	0.262319	0.378217	0.30118
nose	FRQ	CP1	0.212948	0.275492	0.207604	0.268572	0.154824	0.15326	0.055823	0.168801
nose	DBL	CP2	0.31232	0.303903	0.296002	0.290233	0.194463	0.184889	0.37278	0.278671
nose	DUR	CP2	0.420862	0.345036	0.409151	0.332053	0.286929	0.181433	0.260868	0.231867
nose	FRQ	CP2	0.20836	0.277669	0.19445	0.261877	0.093305	0.104057	0.056992	0.106237
nose	DBL	CP5	0.283853	0.26372	0.272977	0.250961	0.245184	0.236564	0.526857	0.364719
nose	DUR	CP5	0.434298	0.348633	0.434553	0.340753	0.448662	0.262892	0.258148	0.265705
nose	FRQ	CP5	0.416325	0.464938	0.408321	0.457701	0.280594	0.30445	0.148545	0.24548
nose	DBL	CP6	0.350809	0.308756	0.325686	0.286455	0.210478	0.183097	0.342512	0.372951
nose	DUR	CP6	0.246488	0.169498	0.240315	0.159885	0.175716	0.074259	0.164502	0.237648
nose	FRQ	CP6	0.282014	0.333096	0.259571	0.318915	0.082548	0.101215	0.087378	0.111114
nose	DBL	Cz	0.247689	0.237762	0.244016	0.236444	0.2008	0.179679	0.232684	0.278541
nose	DUR	Cz	0.502814	0.419713	0.496229	0.410399	0.395943	0.274701	0.217008	0.143708
nose	FRQ	Cz	0.183448	0.251803	0.182708	0.251506	0.185032	0.182511	0.165115	0.137561
nose	DBL	F3	0.119792	0.099734	0.120025	0.101433	0.063074	0.037904	0.132635	0.042631
nose	DUR	F3	0.346817	0.280458	0.34397	0.272346	0.379854	0.231927	0.064301	0.152569
nose	FRQ	F3	0.080334	0.146499	0.084121	0.15707	0.065845	0.059798	0.001393	0.036886
nose	DBL	F4	0.248726	0.23794	0.250714	0.240117	0.131151	0.093941	0.198041	0.08456
nose	DUR	F4	0.289765	0.217098	0.285933	0.212632	0.250352	0.138465	0.225991	0.296179
nose	FRQ	F4	0.163949	0.199386	0.164998	0.206341	0.02858	0.023057	0.131204	0.102348
nose	DBL	F7	0.137182	0.083459	0.130909	0.078656	0.009673	0	0.044658	0.053395
nose	DUR	F7	0.29384	0.174745	0.284653	0.161589	0.178022	0.045504	0	0.008571
nose	FRQ	F7	0.157231	0.249641	0.146715	0.235436	0.089221	0.113773	0.10535	0.081332
nose	DBL	F8	0.139723	0.095644	0.137209	0.09434	0.039021	0.010994	0.354941	0.255738
nose	DUR	F8	0.287991	0.171933	0.277591	0.161828	0.127802	0.051922	0	0.03562
nose	FRQ	F8	0.159773	0.235219	0.160613	0.237006	0.145985	0.185607	0.387621	0.48035
nose	DBL	FC1	0.20417	0.21385	0.207349	0.218892	0.19407	0.204986	0.20009	0.286989
nose	DUR	FC1	0.491562	0.40641	0.491388	0.398684	0.470832	0.314325	0.194778	0.110512
nose	FRQ	FC1	0.158433	0.215079	0.16467	0.222848	0.178009	0.164727	0.052699	0.1091
nose	DBL	FC2	0.254583	0.254556	0.256451	0.256743	0.197436	0.198455	0.29273	.
nose	DUR	FC2	0.444334	0.335974	0.442919	0.33028	0.383072	0.243576	0.184133	0.223196
nose	FRQ	FC2	0.209243	0.256635	0.21189	0.25962	0.170027	0.157087	0.104192	0.207593
nose	DBL	FC5	0.238345	0.183585	0.237164	0.181526	0.142041	0.079541	0.088872	0.10391
nose	DUR	FC5	0.391406	0.274335	0.38198	0.264019	0.354509	0.19302	0	0.237791
nose	FRQ	FC5	0.291597	0.37089	0.290723	0.374946	0.221292	0.24058	0.039127	0.039194
nose	DBL	FC6	0.265857	0.241864	0.259308	0.234743	0.109089	0.096001	0.13574	0.088994
nose	DUR	FC6	0.302058	0.191285	0.293567	0.177057	0.152975	0.068444	0.05438	0.166878
nose	FRQ	FC6	0.200544	0.274442	0.19866	0.276521	0.111494	0.151286	0.157269	.
nose	DBL	Fp1	0.038649	0.049733	0.032612	0.042474	0	0	0.03387	0.04376
nose	DUR	Fp1	0.187909	0.101381	0.18669	0.094839	0.057772	0	0.090029	0.151398
nose	FRQ	Fp1	0.052161	0.07556	0.04416	0.067835	0.013329	0.006699	0.042223	0.074081
nose	DBL	Fp2	0.096198	0.048689	0.093151	0.044565	0	0	0.044425	0.135274
nose	DUR	Fp2	0.216687	0.176858	0.220584	0.174759	0.053388	0	0.171415	0.162556
nose	FRQ	Fp2	0.037322	0.037776	0.03063	0.035824	0	2.5e-05	0.023661	0.046729
nose	DBL	Fz	0.193929	0.202948	0.199023	0.209327	0.151417	0.14491	0.23316	0.204145
nose	DUR	Fz	0.391243	0.306247	0.388827	0.301222	0.411233	0.264103	0.156095	0.265243
nose	FRQ	Fz	0.206599	0.261976	0.208609	0.268246	0.147157	0.134364	0.062062	0.1135
nose	DBL	O1	0.147007	0.127032	0.139815	0.124013	0.097003	0.071465	0.249942	0.269261
nose	DUR	O1	0.220525	0.160264	0.223408	0.155314	0.211448	0.086779	0.088833	0.093414
nose	FRQ	O1	0.271271	0.32924	0.264503	0.322915	0.059666	0.063509	0.162642	0.15148
nose	DBL	O2	0.184926	0.174624	0.170109	0.161913	0.143319	0.114542	0.384669	0.319615
nose	DUR	O2	0.218336	0.139009	0.214812	0.136022	0.183283	0.087316	0.117505	0.138845
nose	FRQ	O2	0.19061	0.23645	0.193761	0.237931	0	0.00145	0.103761	0.102293
nose	DBL	Oz	0.118243	0.102671	0.109372	0.095175	0.132167	0.101462	0.348349	0.300354
nose	DUR	Oz	0.248392	0.192837	0.24907	0.183258	0.246281	0.124688	0.134381	0.067356
nose	FRQ	Oz	0.221604	0.26057	0.218946	0.25729	0.028801	0.032232	0.1344	0.17279
nose	DBL	P3	0.279393	0.294754	0.265913	0.28121	0.209209	0.194057	0.416365	0.275054
nose	DUR	P3	0.447985	0.368921	0.44168	0.356903	0.398179	0.226635	0.306248	0.2767
nose	FRQ	P3	0.290547	0.366761	0.284281	0.359841	0.121028	0.130063	0.092359	0.107634
nose	DBL	P4	0.307788	0.286627	0.283338	0.264063	0.175885	0.163729	0.431678	0.316492
nose	DUR	P4	0.388583	0.287954	0.377158	0.272604	0.268189	0.144319	0.241326	0.279568
nose	FRQ	P4	0.284529	0.31582	0.262516	0.295723	0.076146	0.064469	0.100211	0.071873
nose	DBL	P7	0.200726	0.213479	0.191054	0.203407	0.122551	0.111872	0.229788	0.266288
nose	DUR	P7	0.226496	0.171695	0.228584	0.169514	0.266964	0.128709	0.233617	0.238773
nose	FRQ	P7	0.329787	0.367065	0.322704	0.363513	0.139982	0.166514	0.122277	0.211856
nose	DBL	P8	0.296174	0.2763	0.277063	0.26029	0.171295	0.131235	0.355762	0.267585
nose	DUR	P8	0.195775	0.119272	0.18634	0.10965	0.177417	0.083293	0.04812	0.10384
nose	FRQ	P8	0.339228	0.316684	0.32588	0.311904	0.152835	0.144594	0.169837	0.243178
nose	DBL	PO3	0.213471	0.197185	0.200566	0.183364	0.125312	0.110863	0.361617	0.308485
nose	DUR	PO3	0.316785	0.262299	0.311487	0.24633	0.283962	0.14432	0.111425	0.124491
nose	FRQ	PO3	0.288945	0.33753	0.279968	0.328234	0.076413	0.08695	0.136264	0.123011
nose	DBL	PO4	0.225085	0.215789	0.198104	0.195793	0.114016	0.099506	0.422289	0.436968
nose	DUR	PO4	0.346421	0.246235	0.334134	0.238389	0.261825	0.144113	0.198399	0.135427
nose	FRQ	PO4	0.275089	0.312993	0.260856	0.303469	0.04218	0.047283	0.157542	0.148677
nose	DBL	Pz	0.257303	0.272937	0.243519	0.258484	0.212504	0.20721	0.372214	0.344463
nose	DUR	Pz	0.44063	0.365091	0.430491	0.35159	0.326224	0.203661	0.360461	0.304697
nose	FRQ	Pz	0.213233	0.267517	0.200514	0.253107	0.050506	0.048346	0.107192	0.072693
nose	DBL	T7	0.183586	0.151825	0.17772	0.147475	0.115012	0.110478	0.252492	0.221503
nose	DUR	T7	0.23145	0.14702	0.211759	0.131489	0.236061	0.102655	0.171438	0.132358
nose	FRQ	T7	0.371794	0.40489	0.375743	0.408787	0.189836	0.189043	0.054074	0.144065
nose	DBL	T8	0.295414	0.230677	0.285472	0.21797	0.289758	0.247949	0.204723	0.228367
nose	DUR	T8	0.442722	0.254735	0.436594	0.244943	0.224321	0.089077	0.07409	0.000643
nose	FRQ	T8	0.369718	0.457169	0.356009	0.448804	0.282935	0.321405	0.238818	0.270997
