## Supplemental Table3 for "Reliability of Mismatch Negativity Event-Related Potentials in a Multisite, Traveling Subjects Study"

### Sheet: Sheet1
	Table S3. Intra-class Correlation Coefficient counts broken down by deviant and measurement type
		Double Deviant		Frequency Deviant		Duration Deviant
		Fair or Better	Poor	Fair or Better	Poor	Fair or Better	Poor
	Mastoids	38	218	13	243	122	134
		0.1484	0.8516	0.0508	0.9492	0.4766	0.5234
	Nose	5	251	9	247	33	223
		0.0195	0.9805	0.0352	0.9648	0.1289	0.8711
	Total	43	469	22	490	155	357
		Peak		Mean		Window		Latency
		Fair or Better	Poor	Fair or Better	Poor	Fair or Better	Poor	Fair or Better	Poor
	Mastoids	71	121	68	124	34	158	0	192
		0.3698	0.6302	0.3542	0.6458	0.1771	0.8229	0	1
	Nose	18	174	17	175	5	187	7	185
		0.0938	0.9063	0.0885	0.9115	0.026	0.974	0.0365	0.9635
	Total	89	295	85	299	39	345	7	377
